# Free-living psychrophilic bacteria of the genus *Psychrobacter* are descendants of pathobionts

**DOI:** 10.1101/2020.10.23.352302

**Authors:** Daphne K. Welter, Albane Ruaud, Zachariah M. Henseler, Hannah N. De Jong, Peter van Coeverden de Groot, Johan Michaux, Linda Gormezano, Jillian L. Waters, Nicholas D. Youngblut, Ruth E. Ley

## Abstract

Host-adapted microbiota are generally thought to have evolved from free-living ancestors. This process is in principle reversible, but examples are few. The genus *Psychrobacter* (family *Moraxellaceae*, phylum *Gamma-Proteobacteria*) includes species inhabiting diverse and mostly polar environments, such as sea ice and marine animals. To probe *Psychrobacter’s* evolutionary history, we analyzed 85 *Psychrobacter* strains by comparative genomics and phenotyping under 24 different growth conditions. Genome-based phylogeny shows *Psychrobacter* are derived from *Moraxella*, which are warm-adapted pathobionts. *Psychrobacter* strains form two ecotypes based on growth temperature: flexible (FE, growth at 4 - 37°C), and restricted (RE, 4 - 25°C). FE strains, which can be either phylogenetically basal or derived, have smaller genomes and higher transposon copy numbers. RE strains have larger genomes, and show genomic adaptations towards a psychrophilic lifestyle and are phylogenetically derived only. We then assessed *Psychrobacter* abundance in 86 mostly wild polar bear stools and tested persistence of select strains in germfree mice. *Psychrobacter* (both FE and RE) was enriched in stool of polar bears feeding on mammals, but only FE strains persisted in germfree mice. Together these results indicate growth at 37°C is ancestral in *Psychrobacter*, lost in many derived species, and likely necessary to colonize the mammalian gut.
