## Supplementary material for "Free-living psychrophilic bacteria of the genus *Psychrobacter* are descendants of pathobionts": Table S5

### Sheet: tables5
Table S5 - functional categories of genes driving the separation in Moraxellaceae and Psychrobacter gene presence/absence
COG_category	moraxellaceae_r^2	moraxellaceae_p-value	moraxellaceae_p.adjust	psych_r^2	psych_p-value	psych_p-adjust
A	0.233	0.005	0.006	0.295	0.001	0.002
B	0.355	0.001	0.001	0.077	0.034	0.037
C	0.66	0.001	0.001	0.438	0.001	0.002
D	0.192	0.005	0.006	0.119	0.009	0.011
E	0.648	0.001	0.001	0.299	0.001	0.002
F	0.748	0.001	0.001	0.179	0.002	0.003
G	0.802	0.001	0.001	0.067	0.061	0.061
H	0.629	0.001	0.001	0.069	0.051	0.053
I	0.854	0.001	0.001	0.283	0.001	0.002
J	0.645	0.001	0.001	0.181	0.002	0.003
K	0.736	0.001	0.001	0.379	0.001	0.002
L	0.028	0.508	0.508	0.136	0.002	0.003
M	0.692	0.001	0.001	0.432	0.001	0.002
N	0.141	0.028	0.031	0.467	0.001	0.002
O	0.462	0.001	0.001	0.388	0.001	0.002
P	0.669	0.001	0.001	0.556	0.001	0.002
Q	0.861	0.001	0.001	0.128	0.005	0.007
S	0.697	0.001	0.001	0.487	0.001	0.002
T	0.791	0.001	0.001	0.646	0.001	0.002
U	0.353	0.001	0.001	0.63	0.001	0.002
V	0.208	0.002	0.003	0.074	0.033	0.037
W	0.339	0.001	0.001	0.292	0.001	0.002
X	0.541	0.001	0.001	0.515	0.001	0.002
Z	0.097	0.083	0.087	0.103	0.014	0.017
