## Supplementary material for "Free-living psychrophilic bacteria of the genus *Psychrobacter* are descendants of pathobionts": Table S4

### Sheet: Sheet1
Table S4 - Psychrobacter strain collection sequencing efforts
Full name	MiSeq Reads (post QC)	HiSeq Reads (post QC)	Nanopore Reads (post QC)	Completeness	Contamination	Strain Heterogeneity	Genome Size	Scaffold Number	Scaffold N50	Mean Scaffold Length	Longest Scaffold	Note
P_adeliensis_SJ14	148044	-	59149	99.44	1.14	37.5	3089898	10	1641620	308989	1641620
P_aestuarii_SC35	-	2561288	12053	100	0.82	0	2796792	3	2775662	932264	2775662
P_alimentarius_JG100	-	24415162	-	99.73	1.7	0	3380690	36	205278	93908	458423
P_alimentarius_JG102	760802	-	-	99.73	1.7	0	3377189	39	201969	86594	676548
P_aquaticus_CMS56	2354156	-	-	99.58	0.55	0	3224390	34	188409	94835	728504
P_aquimaris_SW-210	1113398	-	159980	100	0.32	0	3441953	17	779875	202467	1257937
P_arcticus_273-4	-	3619212	-	99.73	0	0	2598342	223	22225	11651	145427
P_arenosus_R7	699946	-	46203	99.95	0.69	0	3696886	1	3696886	3696886	3696886
P_celer_SW-238	-	7704918	-	99.63	0.62	0	3018388	68	110707	44388	363295
P_cibarius_JG-219	400224	-	-	100	0.27	0	3221268	129	71789	24971	207231
P_cibarius_JG-220	215018	-	116592	99.56	0.5	33.33	3410696	35	505972	97448	864147
P_ciconiae_176-10	314026	-	230866	98.83	0.27	0	2484493	2	2435767	1242246	2435767
P_cryohalolentis_K5	447802	-	-	100	0	0	3036174	31	276954	97941	510435
P_faecalis_Iso-46	-	8548236	-	99.44	0.27	0	3072668	101	65532	30422	156326
P_faecalis_PBFP-1	248788	-	315931	99.53	0.27	0	3208491	19	1113296	168867	1498669
P_fjordensis_BSw21516B	294278	-	23565	98.35	1.5	0	3443229	8	2039925	430403	2039925
P_fozii_NF23	2046520	-	-	99.68	1.25	16.67	3499339	24	427950	145805	676954
P_frigidicola_ACAM304	-	10681058	29533	99.6	1.28	0	2859025	2	2857625	1429512	2857625
P_frigidicola_ACAM309	-	6780904	-	97.73	0.69	0	2775499	78	77429	35583	336347
P_fulvigenes	314632	-	-	98.28	8.93	88.89	3558315	246	29134	14464	117589	removed due to poor quality genome
P_fulvigenes_KC-40	210916	-	945	99.18	1.85	20	3465773	5	3404288	693154	3404288
P_glaciei_Blc20019	1074658	-	-	99.86	0.62	0	3350593	20	549372	167529	921132
P_glacincola_1447	208996	-	-	99.86	0.32	0	3304715	5	1165273	660943	1462317
P_glacincola_ACAM483	802496	-	-	100	0.37	100	3247549	117	126285	27756	306358
P_immobilis_1159	1825866	-	-	99.73	1.21	62.5	3564885	198	104835	18004	365899
P_immobilis_1184	301798	-	6777	99.31	1.24	0	3247678	6	3164805	541279	3164805
P_immobilis_1347	524458	-	-	99.91	0.27	0	3010214	124	47517	24275	124907
P_immobilis_1555	1285690	-	-	100	0.27	0	3490911	68	193752	51336	263564
P_immobilis_1617	2012462	-	-	100	0.27	0	3473556	74	113199	46939	219700
P_immobilis_1745	767764	-	-	99.95	1.24	0	3167426	72	124825	43992	351306
P_immobilis_252	325230	-	-	99.28	0.96	0	3360883	178	37268	18881	117080
P_immobilis_63	377746	213901	-	100	0.77	0	4933919	64	179966	77092	366327	removed - culture contamination
P_immobilis_A-11	923982	-	-	100	0.82	0	3123162	28	448325	111541	629905
P_immobilis_A-19	513320	-	9040	99.25	1.1	0	3300839	37	3046423	89211	3046423
P_immobilis_A1007	526886	-	-	99.86	0.55	0	3619708	132	93898	27422	322866
P_immobilis_A1014	1113072	-	-	99.95	0.96	0	3552175	107	79422	33197	377815
P_immobilis_A351	1173740	-	-	100	0.55	0	3244487	52	144659	62393	467980
P_immobilis_A352	-	9638628	-	99.73	0.82	0	3336711	63	125380	52963	399907
P_immobilis_Liston1000	1087144	-	-	99.95	0.82	0	3223472	68	178052	47404	291753
P_immobilis_NC10	174780	-	4240	99.18	1.47	50	3474672	27	536293	128691	1650953
P_immobilis_NCIMB357	1511346	-	-	100	0.27	0	3392689	75	162237	45235	268809
P_immobilis_NCIMB361	1091932	-	-	100	0.27	0	3444614	60	142234	57410	472615
P_immobilis_NCIMB362	345940	-	-	99.4	0	0	3213928	127	68453	25306	158430
P_immobilis_PAY	336961	-	-	99.66	0.95	0	5356516	195	101235	27469	408453	removed - culture contamination
P_immobilis_S3	-	8823450	-	99.95	0.27	0	3229758	79	130336	40883	457323
P_jeotgali_YKJ-103	-	816160	27482	98.3	0.55	0	3138794	7	3109216	448399	3109216
P_luti_NF11	1070120	-	-	99.95	0	0	2969874	20	510582	148493	597232
P_lutiphocae_IMMIBL-1110	248880	-	200320	99.79	0.17	33.33	3211876	7	2892063	458839	2892063
P_marincola_KMM227	-	12640836	-	99.85	0.55	0	3059153	43	175014	71143	399455
P_maritimus_Pi2-20	-	1836410	-	99.95	0	0	3161836	53	171492	59657	380132
P_maritimus_Pi2-25	719798	-	-	99.54	0	0	3176096	28	353480	113432	712029
P_namhaensis_SW-242	301304	-	329287	96.98	1.1	75	2824513	12	484536	235376	581782
P_nivimaris_88-2-7	755416	-	-	99.95	1.17	0	3394877	84	80494	40415	250214
P_oceani_4k5	-	7950334	-	100	0.27	0	2982828	81	81941	36825	215230
P_okhotskensis_76	65468	-	-	100	0.55	0	3156063	49	134244	64409	467980	removed - unable to confirm pure culture
P_okhotskensis_A1004	-	10732096	-	99.86	1.24	0	3432245	90	79049	38136	232583
P_okhotskensis_MD17	-	24099684	-	99.95	1.17	0	3449090	105	74718	32848	317978
P_pacificensis_NIBH-P2K6	290842	-	204668	100	1.65	71.43	3166102	44	442556	71956	843638
P_phenylpyruvicus_ACAM535	1016588	-	-	99.89	0.49	0	3275513	9	3228198	363945	3228198
P_piscatorii_T-3-2	1058838	-	-	99.91	1.51	12.5	3514701	120	92951	29289	193808
P_pisciculus_MF2-10b2	736797	-	-	39.79	3.82	56	1302753	1617	790	805	3620	removed due to poor quality genome
P_priscuii_LFX-15B1	1331560	-	-	100	0.55	0	3077760	47	189297	65484	344414
P_proteolyticus_116	1624070	-	-	99.85	0.55	0	3037410	17	658356	178671	870690
P_pulmonis_ES2-W5a2	222732	-	-	97.29	1.73	92.31	3310315	29	3176131	114148	3176131
P_pulmonis_S-606	523830	-	-	99.67	0.64	0	2976851	13	637371	228988	875927
P_salsus_DD48	1001788	-	-	99.08	0.92	0	2894573	68	114010	42567	269367
P_sanguinis_10070	1045378	-	-	99.75	1.76	15.38	3164527	127	142680	24917	336211
P_sanguinis_13983	-	8891576	-	99.79	0.69	57.14	3182335	173	50283	18395	162346
P_sanguinis_1501	-	10597174	-	99.79	0.6	50	3072724	180	33960	17070	101569
P_sanguinis_92	1224576	-	-	99.66	0.41	0	3252685	177	48184	18376	214597
P_sp_1044	-	2643238	-	100	0.32	0	3345445	62	173158	53958	344050
P_sp_2pS	1186440	-	-	100	0.38	0	3350432	28	421013	119658	570616
P_sp_72-O-c	-	10873088	-	99.73	0.59	33.33	3175679	82	76680	38727	174487
P_sp_CMS30	224470	-	23947	98.58	0.73	87.5	3128582	52	133003	60165	249211
P_sp_DD2	343471	-	-	99.08	0.92	0	2900144	82	63280	35367	164171	removed - unable to confirm pure culture
P_sp_DD43	-	21100120	-	99.95	0	0	3040796	49	112539	62057	274473
P_sp_H7-1	1203122	-	-	99.93	0.37	0	3152889	117	53664	26947	184920
P_sp_H8-1	236692	-	-	99.63	1.44	42.86	3354589	7	3345358	479227	3345358
P_sp_HII-4	596330	-	-	99.63	0.55	0	3244494	122	90242	26594	410056
P_sp_IAM12030-72-O-c	1056880	-	-	99.73	0.59	33.33	3220752	81	79155	39762	174392
P_sp_JCM18900	1539456	326178	-	99.67	0.69	0	3280606	18	649665	182255	740805
P_sp_JCM18902	335796	-	-	99.86	0.27	0	3309288	5	3223788	661857	3223788
P_sp_JCM18903	2455614	-	-	100	0.82	75	3458442	30	338071	115281	659827
P_sp_NC44	-	10941998	-	100	0.82	0	3245098	46	188075	70545	345958
P_sp_Pi2-1	1481664	-	-	99.95	0.82	0	3193220	67	132608	47660	528559
P_sp_Pi2-51	-	15101874	-	99.68	0.6	0	3420742	69	139352	49575	298301
P_sp_Pi2-52	-	9641838	-	99.95	0.62	0	3254016	69	108373	47159	294174
P_spJCM18901	93588	-	-	88.58	5.89	82	3192919	89	184819	35875	572067	removed due to poor quality genome
P_submarinus_KMM225	-	27790496	4948	99.91	0.55	50	3013331	6	737933	502221	1431514
P_urativorans_ACAM311	-	2250982	-	97.73	0.69	0	2734405	63	103819	43403	310412
P_urativorans_ACAM534	2030888	-	-	99.68	1.61	0	3458123	75	128312	46108	544687
P_vallis_CMS39	-	9199716	-	99.85	0.6	0	3222629	56	150750	57546	327665
