## Supplementary material for "Free-living psychrophilic bacteria of the genus *Psychrobacter* are descendants of pathobionts": Table S3

### Sheet: Psychrobacter_straininfo_master
Supplemental Table 3: Psychrobacter strain collection isolation and cultivation information
Full Name	Species	Catalogue	Isolation Source	Isolation Location	Previously Published Genome	Type Strain Publication	Cultivation Temperature	Cultivation Medium	Phenotyping Block(s)	Note
P_adeliensis_SJ14 (T)	adeliensis	DSMZ 15333	sea water	Antarctica		Shivaji et al 2004	25	lysogeny broth	2, 17
P_aestuarii_SC35 (T)	aestuarii	JCM 16343	marine soil	Suncheon Bay, Korea		Baik et al 2010	30	marine broth	16, 2
P_alimentarius_JG100 (T)	alimentarius	DSMZ 16065	food	South Korea		Yoon et al 2005	30	marine broth	7, 23
P_alimentarius_JG102	alimentarius	DSMZ 16066	food	South Korea			25	marine broth	4, 18, 19
P_aquaticus_CMS56 (T)	aquaticus	DSMZ 15339	terrestrial water	McMurdo Antarctica	GCA_000471625.1	Shivaji et al 2005	20	lysogeny broth	2, 9
P_aquimaris_SW-210 (T)	aquimaris	DSMZ 16329	sea water	South Sea, Korea		Yoon et al 2005	30	marine broth	3
P_arcticus_273-4 (T)	arcticus	DSMZ 17307	soil	Kolyma Lowland, Siberia	GCA_000012305.1	Bakermans et al 2006	20	marine broth	3
P_arenosus_R7 (T)	arenosus	DSMZ 15389	marine soil	Amursky Bay, Sea of Japan		Romanenko et al 2004	25	marine broth	16, 2
P_celer_SW-238 (T)	celer	DSMZ 23510	sea water	South Sea, Korea		Yoon et al 2005	30	marine broth	2, 17
P_cibarius_JG-219 (T)	cibarius	DSMZ 16327	food	Korea		Jung et al 2005	30	marine broth	2, 7
P_cibarius_JG-220	cibarius	DSMZ 16328	food	Korea			30	marine broth	5, 20, 21
P_ciconiae_176-10 (T)	ciconiae	DSMZ 28412	bird	Klopot, Poland		Kämpfer et al 2015	30	marine broth	2, 7, 23
P_cryohalolentis_K5 (T)	cryohalolentis	DSMZ 17306	terrestrial water	Kolyma Lowland, Siberia	GCA_000013905.1	Bakermans et al 2006	20	marine broth	16, 1
P_faecalis_Iso-46 (T)	faecalis	DSMZ 14664	bird	Germany		Kämpfer et al 2002	30	lysogeny broth	16, 15
P_faecalis_PBFP-1	faecalis	generated in this study	mammal				25	lysogeny broth	11
P_fjordensis_BSw21516B (T)	fjordensis	KCTC 42279	sea water	glacial fjord in Svalbard		Zeng et al 2015	15	marine broth	3
P_fozii_NF23 (T)	fozii	BCCM LMG 21272	soil	Antarctica		Bozal et al 2003	15	tryptic soy broth	2, 17, 9
P_frigidicola_ACAM304 (T)	frigidicola	DSMZ 12411	soil	Magnetic Island, Vest fold Hills	GCA_007997305.1	Bowman et al 1996	10	marine broth	10
P_frigidicola_ACAM309	frigidicola	NCIMB 13662	bird	Magnetic Island, Antarctica			20	tryptic soy broth	3
P_fulvigenes_KC-40 (T)	fulvigenes	JCM 15525	invertebrate	Peter the Great Bay, Russia		Romanenko et al 2009	25	marine broth	16, 15
P_fulvigenes_KC-65	fulvigenes	JCM 15526	invertebrate	Sea of Japan, Russia		Romanenko et al 2009	26	marine broth	16, 15	removed due to poor quality genome
P_glaciei_Blc20019 (T)	glaciei	KCTC 42280	terrestrial water	Svalbard		Zeng et al 2016	20	marine broth	3
P_glacincola_1447	glacincola	NCIMB 115	fish	North Sea			10	marine broth	5, 20, 21
P_glacincola_ACAM483 (T)	glacincola	DSMZ 12194	terrestrial water	Amery Ice Shelf Antarctica		Bowman et al 1997	15	marine broth	1, 17
P_immobilis_1159	immobilis	NCIMB 206	fish	North Sea			20	nutrient broth	6, 22
P_immobilis_1184	immobilis	NCIMB 208	fish	North Sea			20	nutrient broth	7, 23
P_immobilis_1347	immobilis	NCIMB 211	fish	North Sea			20	nutrient broth	9
P_immobilis_1555	immobilis	NCIMB 97	fish	North Sea			20	nutrient broth	5, 20, 21
P_immobilis_1617	immobilis	NCIMB 99	fish	North Sea			20	nutrient broth	6, 22
P_immobilis_1745	immobilis	NCIMB 100	fish	North Sea			20	nutrient broth	6, 22
P_immobilis_252	immobilis	NCIMB 197	fish	North Sea			20	nutrient broth	6, 22
P_immobilis_63	immobilis	NCIMB 11650	food				25	nutrient broth	8, 24	removed due to culture contamination
P_immobilis_A-11	immobilis	NCIMB 363	sea water				20	nutrient broth	7, 23
P_immobilis_A-19	immobilis	NCIMB 364	sea water				20	nutrient broth	6, 22
P_immobilis_A1007	immobilis	NCIMB 29	fish				20	nutrient broth	5, 20, 21
P_immobilis_A1014	immobilis	NCIMB 309	fish				20	nutrient broth	6, 22
P_immobilis_A351 (T)	immobilis	DSMZ 7229	food		GCA_003148585.1	Juni and Heym 1986	20	tryptic soy broth	3
P_immobilis_A352	immobilis	NCIMB 10762	food				20	nutrient broth	8, 24
P_immobilis_Liston1000	immobilis	NCIMB 98	fish	North Sea			20	nutrient broth	5, 20, 21
P_immobilis_NC10	immobilis	NCIMB 131	fish	North Cape, Norway			20	nutrient broth	6, 22
P_immobilis_NCIMB357	immobilis	NCIMB 357	fish	Sri Lanka			25	tryptic soy broth	6, 22
P_immobilis_NCIMB361	immobilis	NCIMB 361	fish	Sri Lanka			20	nutrient broth	6, 22
P_immobilis_NCIMB362	immobilis	NCIMB 362	fish	Sri Lanka			20	nutrient broth	6, 22
P_immobilis_PAY	immobilis	NCIMB 13238	built	Germany			25	nutrient broth	-	removed due to cultue contamination
P_immobilis_S3	immobilis	NCIMB 2060	fish				20	marine broth	8, 24
P_jeotgali_YKJ-103 (T)	jeotgali	DSMZ 23423	food	South Korea		Yoon et al 2003	30	marine broth	3
P_luti_NF11 (T)	luti	BCCM LMG 21276	soil	Antarctica		Bozal et al 2003	15	tryptic soy broth	16, 2
P_lutiphocae_IMMIBL-1110 (T)	lutiphocae	DSMZ 21542	mammal	Schleswig-Holstein, Germany	GCA_000382145.1	Yassin and Busse 2009	37	tryptic soy broth	16, 15
P_marincola_KMM227 (T)	marincola	DSMZ 14160	invertebrate	Indian Ocean		Romanenko et al 2002	25	marine broth	7, 23
P_maritimus_Pi2-20 (T)	maritimus	DSMZ 15387	sea water	Amursky Bay, Sea of Japan		Romanenko et al 2004	30	marine broth	16, 2
P_maritimus_Pi2-25	maritimus	DSMZ 15397	sea water	Sea of Japan, Russia			25	marine broth	4, 18, 19
P_namhaensis_SW-242 (T)	namhaensis	DSMZ 16330	sea water	South Sea, Korea		Yoon et al 2005	25	marine broth	3
P_nivimaris_88-2-7 (T)	nivimaris	DSMZ 16093	sea water	Southern Atlantic Ocean	GCA_009812035.1	Heuchert et al 2004	30	marine broth	3
P_oceani_4k5 (T)	oceani	JCM 30235	marine soil	Pacific Ocean		Matsuyama et al 2015	25	marine broth	3
P_okhotskensis_76	okhotskensis	NCIMB 178	fish	North Sea			20	marine broth	8, 24	removed - unable to confirm pure culture
P_okhotskensis_A1004	okhotskensis	NCIMB 28	fish				20	nutrient broth	8, 24
P_okhotskensis_MD17 (T)	okhotskensis	DSMZ 18357	sea water	Okhotsk Sea		Yumoto et al 2003	30	marine broth	1, 17
P_pacificensis_NIBH-P2K6 (T)	pacificensis	DSMZ 23406	sea water	Japan Trench		Maruyama et al 2000	20	marine broth	15, 8, 24
P_phenylpyruvicus_ACAM535 (T)	phenylpyruvicus	DSMZ 7000	mammal		GCA_001591185.1	Bowman et al 1996	30	blood agar	13
P_piscatorii_T-3-2 (T)	piscatorii	JCM 15603	food	Japan		Zhou et al 2016	25	lysogeny broth	1, 15
P_pisciculus	pisciculus	ACTCC BAA-2286	fish				22	tryptic soy broth	9	removed due to poor quality genome
P_priscuii_LFX-15B1	priscuii	ATCC BAA-1624	terrestrial water	Lake Fryxell, Antarctica			20	tryptic soy broth	4, 18, 19
P_proteolyticus_116 (T)	proteolyticus	DSMZ 13887	invertebrate	King George Island Antarctica		Denner et al 2001	20	marine broth	4, 18, 19
P_pulmonis_ES2-W5a2	pulmonis	DSMZ 30630	built	Noordwijk Netherlands			30	lysogeny broth	11
P_pulmonis_S-606	pulmonis	DSMZ 16214	mammal	Zaragoza, Spain		Vela et al 2003	30	lysogeny broth	11
P_salsus_DD48 (T)	salsus	DSMZ 15338	sea water	Adelie Island		Shivaji et al 2005	30	lysogeny broth	10
P_sanguinis_10070	sanguinis	DSMZ 23637	mammal	Erie county NY USA			30	blood agar	13
P_sanguinis_13983 (T)	sanguinis	DSMZ 23635	mammal	Queens county, NY USA		Wirth et al 2012	30	blood agar	13
P_sanguinis_1501	sanguinis	DSMZ 23634	mammal	Oneida county, NY USA			37	blood agar	14
P_sanguinis_92	sanguinis	DSMZ 23636	mammal	Albany county, NY USA			30	blood agar	13
P_sp_1044	sp. 1044	NCIMB 111	fish	North Sea			20	marine broth	8, 24
P_sp_2pS	species 2ps	DSMZ 16092	terrestrial water	Kolyma Lowland, Siberia			20	lysogeny broth	4, 18, 19
P_sp_72-O-c	immobilis	NCIMB 2071	soil	Lang Hovde, Antarctica			20	nutrient broth	9
P_sp_CMS30	sp. CMS30	DSMZ 15323	terrestrial water	McMurdo Antarctica			20	lysogeny broth	4, 18, 19
P_sp_DD2	sp. DD2	DSMZ 15331	sea water	Antarctica			22	lysogeny broth	10	removed - unable to confirm pure culture
P_sp_DD43	sp. DD43	DSMZ 15332	sea water	Adelie Island			20	lysogeny broth	7, 23
P_sp_H7-1	sp H7-1	DSMZ 5682	fish				30	nutrient broth	4, 18, 19
P_sp_H8-1	sp H8-1	DSMZ 5684	food				30	nutrient broth	5, 20, 21, 8, 24
P_sp_HII-4	sp HII-4	DSMZ 5683	food	Japan			30	nutrient broth	4, 18, 19
P_sp_IAM12030-72-O-c	sp. IAM 12030	JCM 20360	soil	Showa Station, Antarctica			30	lysogeny broth	8, 24
P_sp_JCM18900	sp. 18900	JCM 18900	mammal		GCA_000586415.1		30	marine broth	5, 20, 21, 8, 24
P_sp_JCM18902	sp. 18902	JCM 18902	mammal		GCA_000586455.1		30	marine broth	7, 23
P_sp_JCM18903	sp. 18903	JCM 18903	mammal		GCA_000586475.1		30	marine broth	5, 20, 21
P_sp_NC44	sp. NC44	NCIMB 578	fish	North Cape, Norway			20	nutrient broth	8, 24
P_sp_Pi2-1	sp. Pi 2-1	DSMZ 15403	sea water	Sea of Japan, Russia			25	marine broth	5, 20, 21
P_sp_Pi2-51	sp. Pi 2-51	DSMZ 15386	sea water	Sea of Japan, Russia			25	marine broth	4, 18, 19
P_sp_Pi2-52	sp. Pi 2-52	DSMZ 15405	sea water	Sea of Japan, Russia			25	marine broth	4, 18, 19
P_spJCM18901	sp. JCM 18901	JCM 18901	mammal		GCA_000586435.1		30	marine broth	5, 20, 21	removed due to poor quality genome
P_submarinus_KMM225 (T)	submarinus	DSMZ 14161	sea water	Pacific Ocean		Romanenko et al 2002	25	marine agar	7, 23
P_urativorans_ACAM311	urativorans	NCIMB 13663	soil	Magnetic Island, Antarctica			10	tryptic soy broth	9
P_urativorans_ACAM534 (T)	urativorans	DSMZ 14009	food			Bowman et al 1996	15	tryptic soy broth	1, 17
P_vallis_CMS39 (T)	vallis	DSMZ 15337	terrestrial water	Miers Valley Antarctica		Shivaji et al 2005	20	lysogeny broth	7, 23
