## Supplementary material for "Free-living psychrophilic bacteria of the genus *Psychrobacter* are descendants of pathobionts": Table S2

### Sheet: moraxellaceae_finalgenomes_isol
Supplemental Table 2: Moraxellaceae genome colleciton including 51 species from the Acinetobacter, Moraxella, and Psychrobacter					Type Strain Temperature
Species	Strain	NCBI Genome	Isolation	Citation	Minimum	Maximum
Acinetobacter_baumanni	AB30	GCF_000746645.1_ASM74664v1_genomic.fna	human surgical infection	69	15	44
Acinetobacter_boissieri	ANC 4422	GCF_900096955.1_IMG-taxon_2671180229_annotated_assembly_genomic.fna	floral nectar	68	4	30
Acinetobacter_calcoaceticus	CA16	GCF_002055515.1_ASM205551v1_genomic.fna	soil	69	15	37
Acinetobacter_celticus	ANC 4603	GCF_001707755.1_ASM170775v1_genomic.fna	fresh water	67	1	30
Acinetobacter_colistiniresistens	NIPH 2036	GCF_000413935.1_Acin_sp_NIPH_2036_V1_genomic.fna	human catheter	66	15	37
Acinetobacter_courvalinii	CCUG 67960	GCF_008802255.1_ASM880225v1_genomic.fna	lizard conjunctiva	65	15	40
Acinetobacter_dispersus	NCCP 16014	GCF_009884975.1_ASM988497v1_genomic.fna	human sputum	65	15	37
Acinetobacter_equi	strain 114	GCF_001307195.1_ASM130719v1_genomic.fna	horse feces	81	27	37
Acinetobacter_gandensis	ANC 4275	GCF_001678755.1_ASM167875v1_genomic.fna	horse	64	25	37
Acinetobacter_gyllenbergii	NIPH 230	GCF_000488195.1_Acin_gyll_NIPH_230_V1_genomic.fna	human vagina	63	25	37
Acinetobacter_indicus	CIP 110367	GCF_000488255.1_Acin_indi_CIP110367_V2_genomic.fna	hexachlorocyclohexane dump site	62	22	42
Acinetobacter_kookii	ANC 4667	GCF_900096895.1_IMG-taxon_2671180219_annotated_assembly_genomic.fna	soil	61	24	41
Acinetobacter_piscicola	LW15	GCF_002233755.1_ASM223375v1_genomic.fna	diseased cod	60	4	32
Acinetobacter_proteolyticus	ANC 3849	GCF_001753605.1_ASM175360v1_genomic.fna	human wound	65	15	37
Acinetobacter_puyangensis	ANC 4466	GCF_900096995.1_IMG-taxon_2671180233_annotated_assembly_genomic.fna	tree bark	59	10	41
Acinetobacter_radioresistens	DSM 6976	GCF_000368905.1_Acin_radi_CIP_103788_V1_genomic.fna	cotton tampon	58	27	42
Acinetobacter_schindleri	strain ACE	GCF_001971565.1_ASM197156v1_genomic.fna	laboratory	57	30	41
Acinetobacter_venetianus	VE-C3	GCF_000308235.1_ASM30823v2_genomic.fna	lagoon water	56	30	37
Moraxella_atlantae	NBRC 14588	GCF_001591265.1_ASM159126v1_genomic.fna	human blood	55	22	37
Moraxella_boevrei	DSM 14165	GCF_000379845.1_ASM37984v1_genomic.fna	goat nasal cavity	54	33	35
Moraxella_bovis	Epp63 -300	GCF_003287015.1_ASM328701v1_genomic.fna	cattle conjunctivitis	53	30	37
Moraxella_bovoculi	strain 58069	GCF_000988605.1_ASM98860v1_genomic.fna	cattle conjunctivitis	52	25	42
Moraxella_canis	CCUG 8415A	GCF_002014965.1_ASM201496v1_genomic.fna	dog bite wound	51	25	37
Moraxella_caprae	DSM 19149	GCF_000426885.1_ASM42688v1_genomic.fna	goat nasal cavity	50	30	37
Moraxella_catarrhalis	BBH18	GCF_000092265.1_ASM9226v1_genomic.fna	human respiratory tract	44	22	37
Moraxella_caviae	CCUG 355	GCF_002014985.1_ASM201498v1_genomic.fna	guinea pig pharynx	49	22	37
Moraxella_cuniculi	DSM 21768	GCF_900156515.1_IMG-taxon_2681812931_annotated_assembly_genomic.fna	rabit oral mucosa	48	22	37
Moraxella_equi	NCTC 11012	GCF_900453335.1_48853_C02_genomic.fna	equine eye	47	35	37
Moraxella_lacunata	NBRC 102154	GCF_001591245.1_ASM159124v1_genomic.fna	human conjunctivitis	45	35	37
Moraxella_lincolnii	CCUG 9405	GCF_002014765.1_ASM201476v1_genomic.fna	human nasal cavity	46	28	37
Moraxella_nonliquefaciens	CCUG 348	GCF_001679005.1_ASM167900v1_genomic.fna	human nasal cavity	43	25	37
Moraxella_oblonga	NBRC 102422	GCF_001598275.1_ASM159827v1_genomic.fna	sheep oral cavity	42	35	37
Moraxella_osloensis	CCUG 350	GCF_001553955.1_ASM155395v1_genomic.fna	human cerebrospinal fluid	43	25	42
Moraxella_ovis	199/55	GCF_001636015.1_ASM163601v1_genomic.fna	conjunctivitis	41	25	37
Moraxella_pluranimalium	CCUG 54913	GCF_002014825.1_ASM201482v1_genomic.fna	pig nasal cavity	40	22	37
Moraxella_porci	DSM 25326	GCF_002014855.1_ASM201485v1_genomic.fna	pig brain, meningitis	39	22	42
Psychrobacter_aestuarii	JCM 16343	-	marine soil	71	4	37
Psychrobacter_celer	DSMZ 23510	-	sea water	24	4	40
Psychrobacter_ciconiae	DSMZ 28412	-	stork throat	21	10	40
Psychrobacter_faecalis	-	-	polar bear feces	73	4	36
Psychrobacter_frigidicola	DSMZ 12411	-	ornithogenic soil	72	0	22
Psychrobacter_glacincola	DSMZ 12194	-	sea water	25	0	22
Psychrobacter_immobilis	DSMZ 7229	-	frozen meat	76	5	25
Psychrobacter_lutiphocae	DSMZ 21542	-	seal feces	20	10	37
Psychrobacter_maritimus	DSMZ 15397	-	sea water	74	4	37
Psychrobacter_namhaensis	DSMZ 16330	-	sea water	77	4	37
Psychrobacter_okhotskensis	DSMZ 18357	-	sea water	75	0	35
Psychrobacter_pacificensis	DSMZ 23406	-	sea water	78	4	38
Psychrobacter_piscatorii	JCM 15603	-	food processing	79	0	30
Psychrobacter_sanguinis	DSMZ 23634	-	human blood	70	4	37
Psychrobacter_urativorans	DSMZ 14009	-	food processing	72	4	27
